# Knockdown of the long non-coding RNA DNAAF3-AS1 activates the p53 pathway and remodels the H3K36me3 landscape

**DOI:** 10.64898/2025.12.15.694275

**Authors:** Anna Budkina, Anatoliy Zubritskiy, Daria Marakulina, Andrey Buyan, Ivan Kulakovsky, Chi Wai Yip, Jude Aneke, Jay Shin, Yulia A. Medvedeva

## Abstract

Long non-coding RNAs are increasingly recognised as chromatin regulators, yet most remain functionally uncharacterised. *DNAAF3-AS1*, transcribed antisense to the ciliary dynein assembly factor gene *DNAAF3*, is almost exclusively associated with H3K36me3 in the HiMoRNA database. H3K36me3 ChIP-seq in human dermal fibroblasts following *DNAAF3-AS1* knockdown with two independent antisense oligonucleotides revealed a marked reduction of gene-body H3K36me3, with residual signal shifted towards promoters. In FANTOM6 CAGE, *DNAAF3-AS1* knockdown activated the p53 pathway and triggered differential promoter usage in genes enriched for p53 and apoptotic regulators. Consistently, genes that gained gene-body H3K36me3 upon knockdown were enriched for apoptosis-related pathways. In line with high expression of *DNAAF3-AS1* in testis, analysis based on the adult human testis single-cell atlas suggests that *DNAAF3-AS1* may contribute to promoter-level H3K36me3 regulation during late spermatogenesis. Together, these results identify *DNAAF3-AS1* as a chromatin-associated lncRNA that links H3K36me3 maintenance to p53 signalling.
