## Supplementary Table5 for "Knockdown of the long non-coding RNA DNAAF3-AS1 activates the p53 pathway and remodels the H3K36me3 landscape"

### Sheet: A. RNA-ChromDB clusters
seqnames	cluster_start	cluster_end
chr19	3620183	3771692
chr19	35282125	35429385
chr19	45700477	45825308
chr19	54793535	54926140
chr19	55062020	55269017
chr19	55375932	55627269
chr19	58469512	58615223
chr1	15237272	15410283
chr1	34702737	34939650
chr1	40610680	40781603
chr1	96215901	96384125
chr1	231518653	232051272
chr1	245739342	246678595
chr14	73777355	73942521
chr14	82109948	82130166
chr14	82158018	82202226
chr14	82419872	82440162
chr14	103259713	103374820
chr15	65184760	65315649
chr15	68027973	68208603
chr15	70441322	70557592
chr17	8403131	8640761
chr17	35464904	35736413
chr17	42303324	42532582
chr17	55254960	55337791
chr17	55354699	55380899
chr17	62617670	62818344
chr17	65090812	65294456
chr11	19107099	19291426
chr11	59806944	59980146
chr11	66411004	66556235
chr11	134702539	134801943
chr22	19320698	19554253
chr22	28790683	29067488
chr22	40034817	40345808
chr8	104580733	106070524
chr8	117784490	118121826
chr8	134916081	135029547
chr8	139355590	139433617
chr9	4782944	4969419
chr9	93566584	93689937
chr3	20150593	21155967
chr3	25708944	25804534
chr3	44751721	44986185
chr3	46343744	46495234
chr3	47367319	47487126
chr3	56717418	57180306
chr3	58429745	58547283
chr3	110224007	110250177
chr3	134303337	134385479
chr13	18724080	18758958
chr13	18787133	18881967
chr21	46290181	46455769
chrX	13323952	13470093
chrX	84307874	84512479
chrX	109992631	110192734
chrX	120405844	120513096
chrX	146017793	146037872
chrX	146053264	146100242
chr20	62867738	63095071
chr20	63885126	64043100
chr4	13481185	13637725
chr4	63118311	63164571
chr4	63174824	63195024
chr4	108528190	108692504
chr6	19313428	19849080
chr6	24639979	24766685
chr6	34008643	34256231
chr6	82357491	82500942
chr6	82513943	82534183
chr6	108284991	108694774
chr2	72165984	72836041
chr2	185386884	185748508
chr2	196179099	196603684
chr2	214231676	214819683
chr5	19461296	20585873
chr5	31345361	31542196
chr5	33513535	33902019
chr5	69224795	69424801
chr5	104069857	105403251
chr5	132977652	133116449
chr5	137607500	137899371
chr5	181030225	181169285
chr12	8671600	8925276
chr12	38636822	38917430
chr12	108760200	108911043
chr18	57801878	57917533
chr10	68550337	68802377
chr10	69791867	69974275
chr10	85589552	86413413
chr10	121384548	121432412
chr16	30823626	30958783
chr7	81936444	82469718
chr7	84985553	85196855
chr7	101100647	101234190
chr7	113622715	113727600
