## Supplementary Table6 for "Knockdown of the long non-coding RNA DNAAF3-AS1 activates the p53 pathway and remodels the H3K36me3 landscape"

### Sheet: Лист1
celltype	n_cells	n_nonzero	fraction_nonzero
SSCs	295	9	0.0305084745762712
Differentiating S'gonia	317	17	0.0536277602523659
Early primary S'cytes	617	24	0.0388978930307942
Late primary S'cytes	488	38	0.0778688524590164
Round S'tids	339	43	0.126843657817109
Elongated S'tids	456	169	0.370614035087719
Sperm1	246	79	0.321138211382114
Sperm2	1139	197	0.172958735733099
Sperm3	920	149	0.16195652173913
Macrophage	344	2	0.00581395348837209
Endothelial cells	354	1	0.00282485875706215
Myoid cells	923	1	0.00108342361863489
Sertoli cells	52	0	0
